# Common germline polymorphisms and somatic cancer mutations exhibit non-random positional overlap across the human genome

**DOI:** 10.64898/2026.08.03.742387

**Authors:** Thais Silva Tavares, Daniela Souza Lima Barbosa, Renan Pedra de Souza, Roger Gomes da Silva, Thiago Peixoto Leal, Maycon Douglas de Oliveira, Carolina Silva de Carvalho, Luigi Marchionni, Mateus Henrique Gouveia, Francisco Pereira Lobo

**Affiliations:** Program of Bioinformatics, Institute of Biological Sciences, Federal University of Minas Gerais, Belo Horizonte, MG, Brazil; Department of Public Health Education, Morehouse School of Medicine, Atlanta, GA, USA; Pontifícia Universidade Católica de Minas Gerais PUC, Belo Horizonte, MG, Brazil; CIMO, LA SusTEC, Instituto Politécnico de Bragança, Campus de Santa Apolónia, Bragança, Portugal; Department of Genetics, Ecology and Evolution, Institute of Biological Sciences, Federal University of Minas Gerais, Belo Horizonte, MG, Brazil; Department of Medicine, Cancer Research Program, Centre for Translational Biology, McGill University Health Centre, McGill University, Montreal, QC, Canada; Department of Pathology and Laboratory Medicine, Weill Cornell Medicine, New York, NY, USA; Center for Cancer Research, National Cancer Institute, National Institutes of Health, Frederick, MD, USA

## Abstract

Germline and somatic mutations have traditionally been studied independently because they arise in distinct biological contexts and are shaped by different selective pressures. Despite these differences, both originate from the same molecular processes of DNA damage, replication error, and DNA repair. Yet this separation has limited the opportunity of investigation of genomic loci recurrently mutated across both mutational landscapes. Identifying such mutational co-occurrences may provide unique insights into the principles governing recurrent mutation. Here, we show that common germline polymorphisms and cancer-associated somatic SNVs recur at identical genomic positions across the human genome, sharing the same nucleotide substitutions more frequently than expected by chance. This recurrence persists within coding regions, is only minimally explained by the canonical hotspot contexts evaluated here (CpG islands and microsatellites), and is associated with a mutational signature profile enriched for the ubiquitous clock-like SBS5 signature together with DNA repair-associated signatures. Importantly, this overlap pattern is not shared across other germline variation: rare (AF<1%) and clinically classified variants exhibit significantly less overlap than expected. Together, these findings support the existence of intrinsically vulnerable genomic loci and provide a framework for investigating the mechanisms underlying recurrent mutation.
