## Supplementary Table S5. Complete list of genes present in the significantly enriched cytogenetic bands identified in the Over-Representation Analysis for "Common germline polymorphisms and somatic cancer mutations exhibit non-random positional overlap across the human genome"

### Sheet: SupplementaryTable13_citoBand
gene_symbol	chrom_term	chrom_ID
ATP12A	chr13q12.12"	13q12.12
C1QTNF9	chr13q12.12"	13q12.12
MIPEP	chr13q12.12"	13q12.12
PARP4	chr13q12.12"	13q12.12
RNF17	chr13q12.12"	13q12.12
SACS	chr13q12.12"	13q12.12
SGCG	chr13q12.12"	13q12.12
SPATA13	chr13q12.12"	13q12.12
TNFRSF19	chr13q12.12"	13q12.12
ADGRE2	chr19p13.12"	19p13.12
ADGRE3	chr19p13.12"	19p13.12
ADGRE5	chr19p13.12"	19p13.12
ADGRL1	chr19p13.12"	19p13.12
AKAP8	chr19p13.12"	19p13.12
BRME1	chr19p13.12"	19p13.12
CC2D1A	chr19p13.12"	19p13.12
CLEC17A	chr19p13.12"	19p13.12
CYP4F11	chr19p13.12"	19p13.12
CYP4F8	chr19p13.12"	19p13.12
DCAF15	chr19p13.12"	19p13.12
GIPC1	chr19p13.12"	19p13.12
IL27RA	chr19p13.12"	19p13.12
ILVBL	chr19p13.12"	19p13.12
MISP3	chr19p13.12"	19p13.12
NOTCH3	chr19p13.12"	19p13.12
OR10H2	chr19p13.12"	19p13.12
OR10H5	chr19p13.12"	19p13.12
OR1I1	chr19p13.12"	19p13.12
OR7A10	chr19p13.12"	19p13.12
OR7A17	chr19p13.12"	19p13.12
OR7C1	chr19p13.12"	19p13.12
PALM3	chr19p13.12"	19p13.12
PGLYRP2	chr19p13.12"	19p13.12
PKN1	chr19p13.12"	19p13.12
PODNL1	chr19p13.12"	19p13.12
RASAL3	chr19p13.12"	19p13.12
RFX1	chr19p13.12"	19p13.12
SLC1A6	chr19p13.12"	19p13.12
TECR	chr19p13.12"	19p13.12
TPM4	chr19p13.12"	19p13.12
WIZ	chr19p13.12"	19p13.12
ZNF333	chr19p13.12"	19p13.12
ABCA7	chr19p13.3"	19p13.3
ACER1	chr19p13.3"	19p13.3
AMH	chr19p13.3"	19p13.3
ANKRD24	chr19p13.3"	19p13.3
AP3D1	chr19p13.3"	19p13.3
APBA3	chr19p13.3"	19p13.3
APC2	chr19p13.3"	19p13.3
ARHGAP45	chr19p13.3"	19p13.3
ARID3A	chr19p13.3"	19p13.3
ARRDC5	chr19p13.3"	19p13.3
ATP8B3	chr19p13.3"	19p13.3
BTBD2	chr19p13.3"	19p13.3
C2CD4C	chr19p13.3"	19p13.3
C3	chr19p13.3"	19p13.3
CATSPERD	chr19p13.3"	19p13.3
CFD	chr19p13.3"	19p13.3
CHAF1A	chr19p13.3"	19p13.3
CNN2	chr19p13.3"	19p13.3
CRB3	chr19p13.3"	19p13.3
DENND1C	chr19p13.3"	19p13.3
DOT1L	chr19p13.3"	19p13.3
DUS3L	chr19p13.3"	19p13.3
EEF2	chr19p13.3"	19p13.3
ELANE	chr19p13.3"	19p13.3
FUT5	chr19p13.3"	19p13.3
FUT6	chr19p13.3"	19p13.3
GNA15	chr19p13.3"	19p13.3
GPR108	chr19p13.3"	19p13.3
GRIN3B	chr19p13.3"	19p13.3
GZMM	chr19p13.3"	19p13.3
HCN2	chr19p13.3"	19p13.3
JSRP1	chr19p13.3"	19p13.3
KDM4B	chr19p13.3"	19p13.3
LINGO3	chr19p13.3"	19p13.3
LMNB2	chr19p13.3"	19p13.3
LONP1	chr19p13.3"	19p13.3
MED16	chr19p13.3"	19p13.3
MEX3D	chr19p13.3"	19p13.3
MFSD12	chr19p13.3"	19p13.3
MIER2	chr19p13.3"	19p13.3
MISP	chr19p13.3"	19p13.3
MKNK2	chr19p13.3"	19p13.3
MOB3A	chr19p13.3"	19p13.3
MPND	chr19p13.3"	19p13.3
NCLN	chr19p13.3"	19p13.3
NMRK2	chr19p13.3"	19p13.3
OR4F17	chr19p13.3"	19p13.3
PALM	chr19p13.3"	19p13.3
PCSK4	chr19p13.3"	19p13.3
PLIN4	chr19p13.3"	19p13.3
PLIN5	chr19p13.3"	19p13.3
PLK5	chr19p13.3"	19p13.3
PLPPR3	chr19p13.3"	19p13.3
POLRMT	chr19p13.3"	19p13.3
PRR22	chr19p13.3"	19p13.3
PRSS57	chr19p13.3"	19p13.3
PTPRS	chr19p13.3"	19p13.3
PWWP3A	chr19p13.3"	19p13.3
R3HDM4	chr19p13.3"	19p13.3
REXO1	chr19p13.3"	19p13.3
RFX2	chr19p13.3"	19p13.3
RNF126	chr19p13.3"	19p13.3
S1PR4	chr19p13.3"	19p13.3
SBNO2	chr19p13.3"	19p13.3
SCAMP4	chr19p13.3"	19p13.3
SGTA	chr19p13.3"	19p13.3
SH2D3A	chr19p13.3"	19p13.3
SH3GL1	chr19p13.3"	19p13.3
SHC2	chr19p13.3"	19p13.3
SHD	chr19p13.3"	19p13.3
SLC25A41	chr19p13.3"	19p13.3
SLC39A3	chr19p13.3"	19p13.3
SPPL2B	chr19p13.3"	19p13.3
STAP2	chr19p13.3"	19p13.3
STK11	chr19p13.3"	19p13.3
TCF3	chr19p13.3"	19p13.3
TJP3	chr19p13.3"	19p13.3
TMEM259	chr19p13.3"	19p13.3
TMIGD2	chr19p13.3"	19p13.3
TMPRSS9	chr19p13.3"	19p13.3
TNFSF14	chr19p13.3"	19p13.3
TPGS1	chr19p13.3"	19p13.3
TRIP10	chr19p13.3"	19p13.3
TUBB4A	chr19p13.3"	19p13.3
UHRF1	chr19p13.3"	19p13.3
WDR18	chr19p13.3"	19p13.3
ZBTB7A	chr19p13.3"	19p13.3
ZFR2	chr19p13.3"	19p13.3
ZNF554	chr19p13.3"	19p13.3
ZNF57	chr19p13.3"	19p13.3
ZNF77	chr19p13.3"	19p13.3
ZNRF4	chr19p13.3"	19p13.3
ACR	chr22q13.33"	22q13.33
ALG12	chr22q13.33"	22q13.33
ARSA	chr22q13.33"	22q13.33
CRELD2	chr22q13.33"	22q13.33
DENND6B	chr22q13.33"	22q13.33
HDAC10	chr22q13.33"	22q13.33
IL17REL	chr22q13.33"	22q13.33
KLHDC7B	chr22q13.33"	22q13.33
LMF2	chr22q13.33"	22q13.33
MAPK11	chr22q13.33"	22q13.33
MAPK8IP2	chr22q13.33"	22q13.33
MIOX	chr22q13.33"	22q13.33
MOV10L1	chr22q13.33"	22q13.33
PANX2	chr22q13.33"	22q13.33
PIM3	chr22q13.33"	22q13.33
PLXNB2	chr22q13.33"	22q13.33
PPP6R2	chr22q13.33"	22q13.33
SBF1	chr22q13.33"	22q13.33
SCO2	chr22q13.33"	22q13.33
TRABD	chr22q13.33"	22q13.33
TUBGCP6	chr22q13.33"	22q13.33
TYMP	chr22q13.33"	22q13.33
ZBED4	chr22q13.33"	22q13.33
APBB3	chr5q31.3"	5q31.3
ARAP3	chr5q31.3"	5q31.3
DND1	chr5q31.3"	5q31.3
FCHSD1	chr5q31.3"	5q31.3
GNPDA1	chr5q31.3"	5q31.3
HARS1	chr5q31.3"	5q31.3
HBEGF	chr5q31.3"	5q31.3
HDAC3	chr5q31.3"	5q31.3
HMHB1	chr5q31.3"	5q31.3
NR3C1	chr5q31.3"	5q31.3
PCDH1	chr5q31.3"	5q31.3
PCDH12	chr5q31.3"	5q31.3
PCDHA11	chr5q31.3"	5q31.3
PCDHA12	chr5q31.3"	5q31.3
PCDHA3	chr5q31.3"	5q31.3
PCDHA4	chr5q31.3"	5q31.3
PCDHA7	chr5q31.3"	5q31.3
PCDHA8	chr5q31.3"	5q31.3
PCDHAC1	chr5q31.3"	5q31.3
PCDHAC2	chr5q31.3"	5q31.3
PCDHB1	chr5q31.3"	5q31.3
PCDHB10	chr5q31.3"	5q31.3
PCDHB11	chr5q31.3"	5q31.3
PCDHB12	chr5q31.3"	5q31.3
PCDHB13	chr5q31.3"	5q31.3
PCDHB14	chr5q31.3"	5q31.3
PCDHB16	chr5q31.3"	5q31.3
PCDHB2	chr5q31.3"	5q31.3
PCDHB3	chr5q31.3"	5q31.3
PCDHB4	chr5q31.3"	5q31.3
PCDHB5	chr5q31.3"	5q31.3
PCDHB6	chr5q31.3"	5q31.3
PCDHB7	chr5q31.3"	5q31.3
PCDHB8	chr5q31.3"	5q31.3
PCDHB9	chr5q31.3"	5q31.3
PCDHGA1	chr5q31.3"	5q31.3
PCDHGA10	chr5q31.3"	5q31.3
PCDHGA2	chr5q31.3"	5q31.3
PCDHGA3	chr5q31.3"	5q31.3
PCDHGA6	chr5q31.3"	5q31.3
PCDHGA8	chr5q31.3"	5q31.3
PCDHGA9	chr5q31.3"	5q31.3
PCDHGB1	chr5q31.3"	5q31.3
PCDHGB2	chr5q31.3"	5q31.3
PCDHGB3	chr5q31.3"	5q31.3
PCDHGB4	chr5q31.3"	5q31.3
PCDHGB6	chr5q31.3"	5q31.3
PCDHGB7	chr5q31.3"	5q31.3
PCDHGC3	chr5q31.3"	5q31.3
PCDHGC5	chr5q31.3"	5q31.3
RELL2	chr5q31.3"	5q31.3
SLC4A9	chr5q31.3"	5q31.3
YIPF5	chr5q31.3"	5q31.3
AFDN	chr6q27"	6q27
C6orf118	chr6q27"	6q27
DACT2	chr6q27"	6q27
DYNLT2	chr6q27"	6q27
ERMARD	chr6q27"	6q27
FAM120B	chr6q27"	6q27
FRMD1	chr6q27"	6q27
GPR31	chr6q27"	6q27
KIF25	chr6q27"	6q27
MPC1	chr6q27"	6q27
PDE10A	chr6q27"	6q27
PHF10	chr6q27"	6q27
RNASET2	chr6q27"	6q27
RPS6KA2	chr6q27"	6q27
SMOC2	chr6q27"	6q27
TBXT	chr6q27"	6q27
THBS2	chr6q27"	6q27
TTLL2	chr6q27"	6q27
UNC93A	chr6q27"	6q27
WDR27	chr6q27"	6q27
PCDHA11	chrHG2308_PATCH"	HG2308_PATCH
PCDHA12	chrHG2308_PATCH"	HG2308_PATCH
PCDHA3	chrHG2308_PATCH"	HG2308_PATCH
PCDHA4	chrHG2308_PATCH"	HG2308_PATCH
PCDHA7	chrHG2308_PATCH"	HG2308_PATCH
PCDHA8	chrHG2308_PATCH"	HG2308_PATCH
PCDHAC1	chrHG2308_PATCH"	HG2308_PATCH
PCDHAC2	chrHG2308_PATCH"	HG2308_PATCH
PCDHB1	chrHG2308_PATCH"	HG2308_PATCH
PCDHB10	chrHG2308_PATCH"	HG2308_PATCH
PCDHB11	chrHG2308_PATCH"	HG2308_PATCH
PCDHB12	chrHG2308_PATCH"	HG2308_PATCH
PCDHB13	chrHG2308_PATCH"	HG2308_PATCH
PCDHB14	chrHG2308_PATCH"	HG2308_PATCH
PCDHB16	chrHG2308_PATCH"	HG2308_PATCH
PCDHB2	chrHG2308_PATCH"	HG2308_PATCH
PCDHB3	chrHG2308_PATCH"	HG2308_PATCH
PCDHB4	chrHG2308_PATCH"	HG2308_PATCH
PCDHB5	chrHG2308_PATCH"	HG2308_PATCH
PCDHB6	chrHG2308_PATCH"	HG2308_PATCH
PCDHB7	chrHG2308_PATCH"	HG2308_PATCH
PCDHB8	chrHG2308_PATCH"	HG2308_PATCH
PCDHB9	chrHG2308_PATCH"	HG2308_PATCH
