## Supplementary Table S4. Complete list of genes enriched in the KEGG pathways identified in the Over-Representation Analysis (ORA). for "Common germline polymorphisms and somatic cancer mutations exhibit non-random positional overlap across the human genome"

### Sheet: SupplementaryTable14_KEGGpathwa
gene_symbol	pathway_term	pathway_ID
ABCA1	ABC transporters"	hsa02010
ABCA10	ABC transporters"	hsa02010
ABCA12	ABC transporters"	hsa02010
ABCA13	ABC transporters"	hsa02010
ABCA2	ABC transporters"	hsa02010
ABCA4	ABC transporters"	hsa02010
ABCA5	ABC transporters"	hsa02010
ABCA6	ABC transporters"	hsa02010
ABCA7	ABC transporters"	hsa02010
ABCA8	ABC transporters"	hsa02010
ABCB1	ABC transporters"	hsa02010
ABCB11	ABC transporters"	hsa02010
ABCB4	ABC transporters"	hsa02010
ABCB6	ABC transporters"	hsa02010
ABCC1	ABC transporters"	hsa02010
ABCC11	ABC transporters"	hsa02010
ABCC12	ABC transporters"	hsa02010
ABCC2	ABC transporters"	hsa02010
ABCC4	ABC transporters"	hsa02010
ABCC6	ABC transporters"	hsa02010
ABCC8	ABC transporters"	hsa02010
ABCC9	ABC transporters"	hsa02010
ABCD4	ABC transporters"	hsa02010
ABCG1	ABC transporters"	hsa02010
CFTR	ABC transporters"	hsa02010
TAP1	ABC transporters"	hsa02010
TAP2	ABC transporters"	hsa02010
CDS2	Phosphatidylinositol signaling system"	hsa04070
DGKB	Phosphatidylinositol signaling system"	hsa04070
DGKE	Phosphatidylinositol signaling system"	hsa04070
DGKG	Phosphatidylinositol signaling system"	hsa04070
DGKH	Phosphatidylinositol signaling system"	hsa04070
DGKI	Phosphatidylinositol signaling system"	hsa04070
DGKQ	Phosphatidylinositol signaling system"	hsa04070
IMPA2	Phosphatidylinositol signaling system"	hsa04070
INPP1	Phosphatidylinositol signaling system"	hsa04070
INPP4A	Phosphatidylinositol signaling system"	hsa04070
INPP4B	Phosphatidylinositol signaling system"	hsa04070
INPP5A	Phosphatidylinositol signaling system"	hsa04070
INPP5E	Phosphatidylinositol signaling system"	hsa04070
INPP5F	Phosphatidylinositol signaling system"	hsa04070
IPPK	Phosphatidylinositol signaling system"	hsa04070
ITPKB	Phosphatidylinositol signaling system"	hsa04070
ITPKC	Phosphatidylinositol signaling system"	hsa04070
ITPR1	Phosphatidylinositol signaling system"	hsa04070
ITPR2	Phosphatidylinositol signaling system"	hsa04070
ITPR3	Phosphatidylinositol signaling system"	hsa04070
MTMR3	Phosphatidylinositol signaling system"	hsa04070
MTMR4	Phosphatidylinositol signaling system"	hsa04070
MTMR6	Phosphatidylinositol signaling system"	hsa04070
MTMR7	Phosphatidylinositol signaling system"	hsa04070
PI4K2A	Phosphatidylinositol signaling system"	hsa04070
PI4KA	Phosphatidylinositol signaling system"	hsa04070
PIK3C2B	Phosphatidylinositol signaling system"	hsa04070
PIK3C2G	Phosphatidylinositol signaling system"	hsa04070
PIK3CD	Phosphatidylinositol signaling system"	hsa04070
PIK3R1	Phosphatidylinositol signaling system"	hsa04070
PIK3R2	Phosphatidylinositol signaling system"	hsa04070
PIKFYVE	Phosphatidylinositol signaling system"	hsa04070
PIP4K2C	Phosphatidylinositol signaling system"	hsa04070
PIP5K1A	Phosphatidylinositol signaling system"	hsa04070
PIP5K1B	Phosphatidylinositol signaling system"	hsa04070
PLCB2	Phosphatidylinositol signaling system"	hsa04070
PLCB3	Phosphatidylinositol signaling system"	hsa04070
PLCB4	Phosphatidylinositol signaling system"	hsa04070
PLCD1	Phosphatidylinositol signaling system"	hsa04070
PLCD3	Phosphatidylinositol signaling system"	hsa04070
PLCE1	Phosphatidylinositol signaling system"	hsa04070
PLCG1	Phosphatidylinositol signaling system"	hsa04070
PLCG2	Phosphatidylinositol signaling system"	hsa04070
PLCZ1	Phosphatidylinositol signaling system"	hsa04070
PPIP5K2	Phosphatidylinositol signaling system"	hsa04070
PRKCA	Phosphatidylinositol signaling system"	hsa04070
SYNJ1	Phosphatidylinositol signaling system"	hsa04070
ANGPT4	PI3K-Akt signaling pathway"	hsa04151
ATF6B	PI3K-Akt signaling pathway"	hsa04151
BCL2	PI3K-Akt signaling pathway"	hsa04151
BCL2L11	PI3K-Akt signaling pathway"	hsa04151
BRCA1	PI3K-Akt signaling pathway"	hsa04151
CCND1	PI3K-Akt signaling pathway"	hsa04151
CCND2	PI3K-Akt signaling pathway"	hsa04151
CCND3	PI3K-Akt signaling pathway"	hsa04151
CD19	PI3K-Akt signaling pathway"	hsa04151
CDK2	PI3K-Akt signaling pathway"	hsa04151
CDKN1B	PI3K-Akt signaling pathway"	hsa04151
CHAD	PI3K-Akt signaling pathway"	hsa04151
CHUK	PI3K-Akt signaling pathway"	hsa04151
COL1A1	PI3K-Akt signaling pathway"	hsa04151
COL4A1	PI3K-Akt signaling pathway"	hsa04151
COL4A2	PI3K-Akt signaling pathway"	hsa04151
COL4A3	PI3K-Akt signaling pathway"	hsa04151
COL4A4	PI3K-Akt signaling pathway"	hsa04151
COL6A1	PI3K-Akt signaling pathway"	hsa04151
COL6A2	PI3K-Akt signaling pathway"	hsa04151
COL6A3	PI3K-Akt signaling pathway"	hsa04151
COL6A5	PI3K-Akt signaling pathway"	hsa04151
COL6A6	PI3K-Akt signaling pathway"	hsa04151
COL9A1	PI3K-Akt signaling pathway"	hsa04151
COL9A2	PI3K-Akt signaling pathway"	hsa04151
COL9A3	PI3K-Akt signaling pathway"	hsa04151
CREB3L1	PI3K-Akt signaling pathway"	hsa04151
CSF1	PI3K-Akt signaling pathway"	hsa04151
CSF1R	PI3K-Akt signaling pathway"	hsa04151
EFNA3	PI3K-Akt signaling pathway"	hsa04151
EGF	PI3K-Akt signaling pathway"	hsa04151
EGFR	PI3K-Akt signaling pathway"	hsa04151
EIF4B	PI3K-Akt signaling pathway"	hsa04151
EPHA2	PI3K-Akt signaling pathway"	hsa04151
ERBB2	PI3K-Akt signaling pathway"	hsa04151
EREG	PI3K-Akt signaling pathway"	hsa04151
FGF21	PI3K-Akt signaling pathway"	hsa04151
FGF4	PI3K-Akt signaling pathway"	hsa04151
FGF6	PI3K-Akt signaling pathway"	hsa04151
FGFR3	PI3K-Akt signaling pathway"	hsa04151
FGFR4	PI3K-Akt signaling pathway"	hsa04151
FLT1	PI3K-Akt signaling pathway"	hsa04151
FLT3	PI3K-Akt signaling pathway"	hsa04151
FLT4	PI3K-Akt signaling pathway"	hsa04151
FN1	PI3K-Akt signaling pathway"	hsa04151
G6PC2	PI3K-Akt signaling pathway"	hsa04151
GHR	PI3K-Akt signaling pathway"	hsa04151
GNB3	PI3K-Akt signaling pathway"	hsa04151
GNB5	PI3K-Akt signaling pathway"	hsa04151
GNG8	PI3K-Akt signaling pathway"	hsa04151
GNGT2	PI3K-Akt signaling pathway"	hsa04151
HGF	PI3K-Akt signaling pathway"	hsa04151
HSP90AB1	PI3K-Akt signaling pathway"	hsa04151
HSP90B1	PI3K-Akt signaling pathway"	hsa04151
IBSP	PI3K-Akt signaling pathway"	hsa04151
IFNA1	PI3K-Akt signaling pathway"	hsa04151
IFNA10	PI3K-Akt signaling pathway"	hsa04151
IFNA4	PI3K-Akt signaling pathway"	hsa04151
IFNAR1	PI3K-Akt signaling pathway"	hsa04151
IFNAR2	PI3K-Akt signaling pathway"	hsa04151
IFNB1	PI3K-Akt signaling pathway"	hsa04151
IGF1R	PI3K-Akt signaling pathway"	hsa04151
IL4R	PI3K-Akt signaling pathway"	hsa04151
IL6	PI3K-Akt signaling pathway"	hsa04151
IL7R	PI3K-Akt signaling pathway"	hsa04151
INSR	PI3K-Akt signaling pathway"	hsa04151
IRS1	PI3K-Akt signaling pathway"	hsa04151
ITGA10	PI3K-Akt signaling pathway"	hsa04151
ITGA11	PI3K-Akt signaling pathway"	hsa04151
ITGA2	PI3K-Akt signaling pathway"	hsa04151
ITGA6	PI3K-Akt signaling pathway"	hsa04151
ITGA7	PI3K-Akt signaling pathway"	hsa04151
ITGA8	PI3K-Akt signaling pathway"	hsa04151
ITGA9	PI3K-Akt signaling pathway"	hsa04151
ITGB1	PI3K-Akt signaling pathway"	hsa04151
ITGB3	PI3K-Akt signaling pathway"	hsa04151
ITGB4	PI3K-Akt signaling pathway"	hsa04151
ITGB5	PI3K-Akt signaling pathway"	hsa04151
ITGB8	PI3K-Akt signaling pathway"	hsa04151
JAK1	PI3K-Akt signaling pathway"	hsa04151
JAK2	PI3K-Akt signaling pathway"	hsa04151
KDR	PI3K-Akt signaling pathway"	hsa04151
KIT	PI3K-Akt signaling pathway"	hsa04151
LAMA1	PI3K-Akt signaling pathway"	hsa04151
LAMA2	PI3K-Akt signaling pathway"	hsa04151
LAMA3	PI3K-Akt signaling pathway"	hsa04151
LAMA4	PI3K-Akt signaling pathway"	hsa04151
LAMA5	PI3K-Akt signaling pathway"	hsa04151
LAMB1	PI3K-Akt signaling pathway"	hsa04151
LAMB3	PI3K-Akt signaling pathway"	hsa04151
LAMB4	PI3K-Akt signaling pathway"	hsa04151
LAMC1	PI3K-Akt signaling pathway"	hsa04151
LAMC3	PI3K-Akt signaling pathway"	hsa04151
LPAR5	PI3K-Akt signaling pathway"	hsa04151
MAGI2	PI3K-Akt signaling pathway"	hsa04151
MET	PI3K-Akt signaling pathway"	hsa04151
MLST8	PI3K-Akt signaling pathway"	hsa04151
MTOR	PI3K-Akt signaling pathway"	hsa04151
MYC	PI3K-Akt signaling pathway"	hsa04151
NGFR	PI3K-Akt signaling pathway"	hsa04151
NOS3	PI3K-Akt signaling pathway"	hsa04151
NTF3	PI3K-Akt signaling pathway"	hsa04151
NTRK1	PI3K-Akt signaling pathway"	hsa04151
PCK1	PI3K-Akt signaling pathway"	hsa04151
PCK2	PI3K-Akt signaling pathway"	hsa04151
PDGFA	PI3K-Akt signaling pathway"	hsa04151
PDGFRB	PI3K-Akt signaling pathway"	hsa04151
PHLPP1	PI3K-Akt signaling pathway"	hsa04151
PHLPP2	PI3K-Akt signaling pathway"	hsa04151
PIK3CD	PI3K-Akt signaling pathway"	hsa04151
PIK3CG	PI3K-Akt signaling pathway"	hsa04151
PIK3R1	PI3K-Akt signaling pathway"	hsa04151
PIK3R2	PI3K-Akt signaling pathway"	hsa04151
PIK3R5	PI3K-Akt signaling pathway"	hsa04151
PKN1	PI3K-Akt signaling pathway"	hsa04151
PKN2	PI3K-Akt signaling pathway"	hsa04151
PPP2R1B	PI3K-Akt signaling pathway"	hsa04151
PPP2R2A	PI3K-Akt signaling pathway"	hsa04151
PPP2R2B	PI3K-Akt signaling pathway"	hsa04151
PPP2R3A	PI3K-Akt signaling pathway"	hsa04151
PPP2R5B	PI3K-Akt signaling pathway"	hsa04151
PPP2R5C	PI3K-Akt signaling pathway"	hsa04151
PRKAA2	PI3K-Akt signaling pathway"	hsa04151
PRKCA	PI3K-Akt signaling pathway"	hsa04151
RELN	PI3K-Akt signaling pathway"	hsa04151
RET	PI3K-Akt signaling pathway"	hsa04151
RPS6KB2	PI3K-Akt signaling pathway"	hsa04151
RPTOR	PI3K-Akt signaling pathway"	hsa04151
SOS2	PI3K-Akt signaling pathway"	hsa04151
SPP1	PI3K-Akt signaling pathway"	hsa04151
STK11	PI3K-Akt signaling pathway"	hsa04151
TEK	PI3K-Akt signaling pathway"	hsa04151
THBS1	PI3K-Akt signaling pathway"	hsa04151
THBS2	PI3K-Akt signaling pathway"	hsa04151
TLR2	PI3K-Akt signaling pathway"	hsa04151
TNC	PI3K-Akt signaling pathway"	hsa04151
TNN	PI3K-Akt signaling pathway"	hsa04151
TNR	PI3K-Akt signaling pathway"	hsa04151
TNXB	PI3K-Akt signaling pathway"	hsa04151
TP53	PI3K-Akt signaling pathway"	hsa04151
TSC2	PI3K-Akt signaling pathway"	hsa04151
VTN	PI3K-Akt signaling pathway"	hsa04151
VWF	PI3K-Akt signaling pathway"	hsa04151
ACTN1	Focal adhesion"	hsa04510
BCAR1	Focal adhesion"	hsa04510
BCL2	Focal adhesion"	hsa04510
BIRC2	Focal adhesion"	hsa04510
BIRC3	Focal adhesion"	hsa04510
BRAF	Focal adhesion"	hsa04510
CAPN2	Focal adhesion"	hsa04510
CAV3	Focal adhesion"	hsa04510
CCND1	Focal adhesion"	hsa04510
CCND2	Focal adhesion"	hsa04510
CCND3	Focal adhesion"	hsa04510
CHAD	Focal adhesion"	hsa04510
COL1A1	Focal adhesion"	hsa04510
COL4A1	Focal adhesion"	hsa04510
COL4A2	Focal adhesion"	hsa04510
COL4A3	Focal adhesion"	hsa04510
COL4A4	Focal adhesion"	hsa04510
COL6A1	Focal adhesion"	hsa04510
COL6A2	Focal adhesion"	hsa04510
COL6A3	Focal adhesion"	hsa04510
COL6A5	Focal adhesion"	hsa04510
COL6A6	Focal adhesion"	hsa04510
COL9A1	Focal adhesion"	hsa04510
COL9A2	Focal adhesion"	hsa04510
COL9A3	Focal adhesion"	hsa04510
CTNNB1	Focal adhesion"	hsa04510
DOCK1	Focal adhesion"	hsa04510
EGF	Focal adhesion"	hsa04510
EGFR	Focal adhesion"	hsa04510
EMP1	Focal adhesion"	hsa04510
ERBB2	Focal adhesion"	hsa04510
FLNB	Focal adhesion"	hsa04510
FLNC	Focal adhesion"	hsa04510
FLT1	Focal adhesion"	hsa04510
FLT4	Focal adhesion"	hsa04510
FN1	Focal adhesion"	hsa04510
HGF	Focal adhesion"	hsa04510
IBSP	Focal adhesion"	hsa04510
IGF1R	Focal adhesion"	hsa04510
ITGA10	Focal adhesion"	hsa04510
ITGA11	Focal adhesion"	hsa04510
ITGA2	Focal adhesion"	hsa04510
ITGA6	Focal adhesion"	hsa04510
ITGA7	Focal adhesion"	hsa04510
ITGA8	Focal adhesion"	hsa04510
ITGA9	Focal adhesion"	hsa04510
ITGB1	Focal adhesion"	hsa04510
ITGB3	Focal adhesion"	hsa04510
ITGB4	Focal adhesion"	hsa04510
ITGB5	Focal adhesion"	hsa04510
ITGB8	Focal adhesion"	hsa04510
JUN	Focal adhesion"	hsa04510
KDR	Focal adhesion"	hsa04510
LAMA1	Focal adhesion"	hsa04510
LAMA2	Focal adhesion"	hsa04510
LAMA3	Focal adhesion"	hsa04510
LAMA4	Focal adhesion"	hsa04510
LAMA5	Focal adhesion"	hsa04510
LAMB1	Focal adhesion"	hsa04510
LAMB3	Focal adhesion"	hsa04510
LAMB4	Focal adhesion"	hsa04510
LAMC1	Focal adhesion"	hsa04510
LAMC3	Focal adhesion"	hsa04510
MET	Focal adhesion"	hsa04510
MYLK	Focal adhesion"	hsa04510
PAK4	Focal adhesion"	hsa04510
PAK5	Focal adhesion"	hsa04510
PAK6	Focal adhesion"	hsa04510
PARVA	Focal adhesion"	hsa04510
PARVB	Focal adhesion"	hsa04510
PDGFA	Focal adhesion"	hsa04510
PDGFRB	Focal adhesion"	hsa04510
PIK3CD	Focal adhesion"	hsa04510
PIK3R1	Focal adhesion"	hsa04510
PIK3R2	Focal adhesion"	hsa04510
PIP5K1A	Focal adhesion"	hsa04510
PIP5K1B	Focal adhesion"	hsa04510
PPP1R12C	Focal adhesion"	hsa04510
PRKCA	Focal adhesion"	hsa04510
PXN	Focal adhesion"	hsa04510
RELN	Focal adhesion"	hsa04510
ROCK2	Focal adhesion"	hsa04510
SHC1	Focal adhesion"	hsa04510
SHC2	Focal adhesion"	hsa04510
SHC3	Focal adhesion"	hsa04510
SHC4	Focal adhesion"	hsa04510
SOS2	Focal adhesion"	hsa04510
SPP1	Focal adhesion"	hsa04510
THBS1	Focal adhesion"	hsa04510
THBS2	Focal adhesion"	hsa04510
TLN2	Focal adhesion"	hsa04510
TNC	Focal adhesion"	hsa04510
TNN	Focal adhesion"	hsa04510
TNR	Focal adhesion"	hsa04510
TNXB	Focal adhesion"	hsa04510
VAV2	Focal adhesion"	hsa04510
VCL	Focal adhesion"	hsa04510
VTN	Focal adhesion"	hsa04510
VWF	Focal adhesion"	hsa04510
AGRN	ECM-receptor interaction"	hsa04512
CHAD	ECM-receptor interaction"	hsa04512
COL1A1	ECM-receptor interaction"	hsa04512
COL4A1	ECM-receptor interaction"	hsa04512
COL4A2	ECM-receptor interaction"	hsa04512
COL4A3	ECM-receptor interaction"	hsa04512
COL4A4	ECM-receptor interaction"	hsa04512
COL6A1	ECM-receptor interaction"	hsa04512
COL6A2	ECM-receptor interaction"	hsa04512
COL6A3	ECM-receptor interaction"	hsa04512
COL6A5	ECM-receptor interaction"	hsa04512
COL6A6	ECM-receptor interaction"	hsa04512
COL9A1	ECM-receptor interaction"	hsa04512
COL9A2	ECM-receptor interaction"	hsa04512
COL9A3	ECM-receptor interaction"	hsa04512
DMP1	ECM-receptor interaction"	hsa04512
DSPP	ECM-receptor interaction"	hsa04512
FN1	ECM-receptor interaction"	hsa04512
FRAS1	ECM-receptor interaction"	hsa04512
FREM1	ECM-receptor interaction"	hsa04512
FREM2	ECM-receptor interaction"	hsa04512
GP5	ECM-receptor interaction"	hsa04512
GP6	ECM-receptor interaction"	hsa04512
HMMR	ECM-receptor interaction"	hsa04512
HSPG2	ECM-receptor interaction"	hsa04512
IBSP	ECM-receptor interaction"	hsa04512
ITGA10	ECM-receptor interaction"	hsa04512
ITGA11	ECM-receptor interaction"	hsa04512
ITGA2	ECM-receptor interaction"	hsa04512
ITGA6	ECM-receptor interaction"	hsa04512
ITGA7	ECM-receptor interaction"	hsa04512
ITGA8	ECM-receptor interaction"	hsa04512
ITGA9	ECM-receptor interaction"	hsa04512
ITGB1	ECM-receptor interaction"	hsa04512
ITGB3	ECM-receptor interaction"	hsa04512
ITGB4	ECM-receptor interaction"	hsa04512
ITGB5	ECM-receptor interaction"	hsa04512
ITGB8	ECM-receptor interaction"	hsa04512
LAMA1	ECM-receptor interaction"	hsa04512
LAMA2	ECM-receptor interaction"	hsa04512
LAMA3	ECM-receptor interaction"	hsa04512
LAMA4	ECM-receptor interaction"	hsa04512
LAMA5	ECM-receptor interaction"	hsa04512
LAMB1	ECM-receptor interaction"	hsa04512
LAMB3	ECM-receptor interaction"	hsa04512
LAMB4	ECM-receptor interaction"	hsa04512
LAMC1	ECM-receptor interaction"	hsa04512
LAMC3	ECM-receptor interaction"	hsa04512
NPNT	ECM-receptor interaction"	hsa04512
RELN	ECM-receptor interaction"	hsa04512
SDC4	ECM-receptor interaction"	hsa04512
SPP1	ECM-receptor interaction"	hsa04512
SV2B	ECM-receptor interaction"	hsa04512
THBS1	ECM-receptor interaction"	hsa04512
THBS2	ECM-receptor interaction"	hsa04512
TNC	ECM-receptor interaction"	hsa04512
TNN	ECM-receptor interaction"	hsa04512
TNR	ECM-receptor interaction"	hsa04512
TNXB	ECM-receptor interaction"	hsa04512
VTN	ECM-receptor interaction"	hsa04512
VWF	ECM-receptor interaction"	hsa04512
BDKRB1	Complement and coagulation cascades"	hsa04610
BDKRB2	Complement and coagulation cascades"	hsa04610
C1QA	Complement and coagulation cascades"	hsa04610
C1R	Complement and coagulation cascades"	hsa04610
C1S	Complement and coagulation cascades"	hsa04610
C3	Complement and coagulation cascades"	hsa04610
C4B	Complement and coagulation cascades"	hsa04610
C4BPA	Complement and coagulation cascades"	hsa04610
C5	Complement and coagulation cascades"	hsa04610
C6	Complement and coagulation cascades"	hsa04610
C7	Complement and coagulation cascades"	hsa04610
C8A	Complement and coagulation cascades"	hsa04610
C8B	Complement and coagulation cascades"	hsa04610
C8G	Complement and coagulation cascades"	hsa04610
CFB	Complement and coagulation cascades"	hsa04610
CFD	Complement and coagulation cascades"	hsa04610
CFH	Complement and coagulation cascades"	hsa04610
CFHR2	Complement and coagulation cascades"	hsa04610
CFHR4	Complement and coagulation cascades"	hsa04610
CFHR5	Complement and coagulation cascades"	hsa04610
CR1	Complement and coagulation cascades"	hsa04610
CR1L	Complement and coagulation cascades"	hsa04610
CR2	Complement and coagulation cascades"	hsa04610
F11	Complement and coagulation cascades"	hsa04610
F12	Complement and coagulation cascades"	hsa04610
F13A1	Complement and coagulation cascades"	hsa04610
F2RL3	Complement and coagulation cascades"	hsa04610
F5	Complement and coagulation cascades"	hsa04610
ITGAX	Complement and coagulation cascades"	hsa04610
ITGB2	Complement and coagulation cascades"	hsa04610
KLKB1	Complement and coagulation cascades"	hsa04610
MASP1	Complement and coagulation cascades"	hsa04610
MBL2	Complement and coagulation cascades"	hsa04610
PLAU	Complement and coagulation cascades"	hsa04610
PLAUR	Complement and coagulation cascades"	hsa04610
PLG	Complement and coagulation cascades"	hsa04610
PROC	Complement and coagulation cascades"	hsa04610
PROCR	Complement and coagulation cascades"	hsa04610
PROS1	Complement and coagulation cascades"	hsa04610
SERPINA1	Complement and coagulation cascades"	hsa04610
SERPINA5	Complement and coagulation cascades"	hsa04610
SERPINB2	Complement and coagulation cascades"	hsa04610
SERPINE2	Complement and coagulation cascades"	hsa04610
VTN	Complement and coagulation cascades"	hsa04610
VWF	Complement and coagulation cascades"	hsa04610
ACTR1B	Motor proteins"	hsa04814
CAPZA1	Motor proteins"	hsa04814
DCTN2	Motor proteins"	hsa04814
DCTN5	Motor proteins"	hsa04814
DNAH1	Motor proteins"	hsa04814
DNAH10	Motor proteins"	hsa04814
DNAH11	Motor proteins"	hsa04814
DNAH12	Motor proteins"	hsa04814
DNAH14	Motor proteins"	hsa04814
DNAH17	Motor proteins"	hsa04814
DNAH2	Motor proteins"	hsa04814
DNAH3	Motor proteins"	hsa04814
DNAH5	Motor proteins"	hsa04814
DNAH6	Motor proteins"	hsa04814
DNAH7	Motor proteins"	hsa04814
DNAH8	Motor proteins"	hsa04814
DNAI1	Motor proteins"	hsa04814
DNAI4	Motor proteins"	hsa04814
DYNC1H1	Motor proteins"	hsa04814
DYNC2H1	Motor proteins"	hsa04814
DYNC2LI1	Motor proteins"	hsa04814
DYNLT2	Motor proteins"	hsa04814
KIF12	Motor proteins"	hsa04814
KIF13B	Motor proteins"	hsa04814
KIF15	Motor proteins"	hsa04814
KIF16B	Motor proteins"	hsa04814
KIF17	Motor proteins"	hsa04814
KIF18B	Motor proteins"	hsa04814
KIF19	Motor proteins"	hsa04814
KIF1B	Motor proteins"	hsa04814
KIF1C	Motor proteins"	hsa04814
KIF20B	Motor proteins"	hsa04814
KIF21A	Motor proteins"	hsa04814
KIF21B	Motor proteins"	hsa04814
KIF23	Motor proteins"	hsa04814
KIF24	Motor proteins"	hsa04814
KIF25	Motor proteins"	hsa04814
KIF26A	Motor proteins"	hsa04814
KIF26B	Motor proteins"	hsa04814
KIF2C	Motor proteins"	hsa04814
KIF3C	Motor proteins"	hsa04814
KIF4B	Motor proteins"	hsa04814
KIFAP3	Motor proteins"	hsa04814
MYH1	Motor proteins"	hsa04814
MYH10	Motor proteins"	hsa04814
MYH11	Motor proteins"	hsa04814
MYH13	Motor proteins"	hsa04814
MYH14	Motor proteins"	hsa04814
MYH3	Motor proteins"	hsa04814
MYH6	Motor proteins"	hsa04814
MYH7	Motor proteins"	hsa04814
MYH7B	Motor proteins"	hsa04814
MYH8	Motor proteins"	hsa04814
MYH9	Motor proteins"	hsa04814
MYL1	Motor proteins"	hsa04814
MYO10	Motor proteins"	hsa04814
MYO15A	Motor proteins"	hsa04814
MYO15B	Motor proteins"	hsa04814
MYO16	Motor proteins"	hsa04814
MYO18A	Motor proteins"	hsa04814
MYO18B	Motor proteins"	hsa04814
MYO1C	Motor proteins"	hsa04814
MYO1E	Motor proteins"	hsa04814
MYO1G	Motor proteins"	hsa04814
MYO1H	Motor proteins"	hsa04814
MYO3B	Motor proteins"	hsa04814
MYO5A	Motor proteins"	hsa04814
MYO5B	Motor proteins"	hsa04814
MYO5C	Motor proteins"	hsa04814
MYO7A	Motor proteins"	hsa04814
MYO7B	Motor proteins"	hsa04814
MYO9A	Motor proteins"	hsa04814
MYO9B	Motor proteins"	hsa04814
STARD9	Motor proteins"	hsa04814
TNNI1	Motor proteins"	hsa04814
TNNT1	Motor proteins"	hsa04814
TNNT3	Motor proteins"	hsa04814
TPM1	Motor proteins"	hsa04814
TPM4	Motor proteins"	hsa04814
TUBA3C	Motor proteins"	hsa04814
TUBA3D	Motor proteins"	hsa04814
TUBA3E	Motor proteins"	hsa04814
TUBAL3	Motor proteins"	hsa04814
TUBB1	Motor proteins"	hsa04814
TUBB2B	Motor proteins"	hsa04814
TUBB4A	Motor proteins"	hsa04814
TUBB8	Motor proteins"	hsa04814
TUBG2	Motor proteins"	hsa04814
ATP1A1	Protein digestion and absorption"	hsa04974
ATP1A4	Protein digestion and absorption"	hsa04974
CELA3A	Protein digestion and absorption"	hsa04974
COL11A1	Protein digestion and absorption"	hsa04974
COL11A2	Protein digestion and absorption"	hsa04974
COL12A1	Protein digestion and absorption"	hsa04974
COL15A1	Protein digestion and absorption"	hsa04974
COL16A1	Protein digestion and absorption"	hsa04974
COL17A1	Protein digestion and absorption"	hsa04974
COL18A1	Protein digestion and absorption"	hsa04974
COL1A1	Protein digestion and absorption"	hsa04974
COL20A1	Protein digestion and absorption"	hsa04974
COL21A1	Protein digestion and absorption"	hsa04974
COL22A1	Protein digestion and absorption"	hsa04974
COL24A1	Protein digestion and absorption"	hsa04974
COL25A1	Protein digestion and absorption"	hsa04974
COL26A1	Protein digestion and absorption"	hsa04974
COL27A1	Protein digestion and absorption"	hsa04974
COL28A1	Protein digestion and absorption"	hsa04974
COL4A1	Protein digestion and absorption"	hsa04974
COL4A2	Protein digestion and absorption"	hsa04974
COL4A3	Protein digestion and absorption"	hsa04974
COL4A4	Protein digestion and absorption"	hsa04974
COL5A1	Protein digestion and absorption"	hsa04974
COL5A2	Protein digestion and absorption"	hsa04974
COL5A3	Protein digestion and absorption"	hsa04974
COL6A1	Protein digestion and absorption"	hsa04974
COL6A2	Protein digestion and absorption"	hsa04974
COL6A3	Protein digestion and absorption"	hsa04974
COL6A5	Protein digestion and absorption"	hsa04974
COL6A6	Protein digestion and absorption"	hsa04974
COL7A1	Protein digestion and absorption"	hsa04974
COL8A2	Protein digestion and absorption"	hsa04974
COL9A1	Protein digestion and absorption"	hsa04974
COL9A2	Protein digestion and absorption"	hsa04974
COL9A3	Protein digestion and absorption"	hsa04974
CPA1	Protein digestion and absorption"	hsa04974
CPB1	Protein digestion and absorption"	hsa04974
ELN	Protein digestion and absorption"	hsa04974
KCNQ1	Protein digestion and absorption"	hsa04974
MEP1A	Protein digestion and absorption"	hsa04974
MEP1B	Protein digestion and absorption"	hsa04974
SLC15A1	Protein digestion and absorption"	hsa04974
SLC1A5	Protein digestion and absorption"	hsa04974
SLC36A1	Protein digestion and absorption"	hsa04974
SLC36A4	Protein digestion and absorption"	hsa04974
SLC7A7	Protein digestion and absorption"	hsa04974
SLC7A8	Protein digestion and absorption"	hsa04974
SLC7A9	Protein digestion and absorption"	hsa04974
SLC8A2	Protein digestion and absorption"	hsa04974
SLC8A3	Protein digestion and absorption"	hsa04974
SLC9A3	Protein digestion and absorption"	hsa04974
ABCB1	Bile secretion"	hsa04976
ABCB11	Bile secretion"	hsa04976
ABCB4	Bile secretion"	hsa04976
ABCC2	Bile secretion"	hsa04976
ABCC4	Bile secretion"	hsa04976
ADCY2	Bile secretion"	hsa04976
ADCY3	Bile secretion"	hsa04976
ADCY7	Bile secretion"	hsa04976
ADCY8	Bile secretion"	hsa04976
ADCY9	Bile secretion"	hsa04976
AQP8	Bile secretion"	hsa04976
ATP1A1	Bile secretion"	hsa04976
ATP1A4	Bile secretion"	hsa04976
BAAT	Bile secretion"	hsa04976
CFTR	Bile secretion"	hsa04976
EPHX1	Bile secretion"	hsa04976
GNAS	Bile secretion"	hsa04976
LDLR	Bile secretion"	hsa04976
NCEH1	Bile secretion"	hsa04976
SCARB1	Bile secretion"	hsa04976
SLC10A2	Bile secretion"	hsa04976
SLC22A1	Bile secretion"	hsa04976
SLC22A8	Bile secretion"	hsa04976
SLC2A1	Bile secretion"	hsa04976
SLC4A2	Bile secretion"	hsa04976
SLC4A4	Bile secretion"	hsa04976
SLC4A5	Bile secretion"	hsa04976
SLC51A	Bile secretion"	hsa04976
SLC5A1	Bile secretion"	hsa04976
SLC9A3	Bile secretion"	hsa04976
SLCO1A2	Bile secretion"	hsa04976
SLCO1B1	Bile secretion"	hsa04976
SLCO1B3	Bile secretion"	hsa04976
UGT1A1	Bile secretion"	hsa04976
UGT1A10	Bile secretion"	hsa04976
UGT1A4	Bile secretion"	hsa04976
UGT1A5	Bile secretion"	hsa04976
UGT1A8	Bile secretion"	hsa04976
UGT2A1	Bile secretion"	hsa04976
UGT2A2	Bile secretion"	hsa04976
UGT2A3	Bile secretion"	hsa04976
UGT2B11	Bile secretion"	hsa04976
UGT2B15	Bile secretion"	hsa04976
UGT2B28	Bile secretion"	hsa04976
APC	Human papillomavirus infection"	hsa05165
APC2	Human papillomavirus infection"	hsa05165
ATM	Human papillomavirus infection"	hsa05165
ATP6V0A2	Human papillomavirus infection"	hsa05165
ATP6V0A4	Human papillomavirus infection"	hsa05165
ATP6V1B1	Human papillomavirus infection"	hsa05165
ATR	Human papillomavirus infection"	hsa05165
AXIN2	Human papillomavirus infection"	hsa05165
CASP8	Human papillomavirus infection"	hsa05165
CCND1	Human papillomavirus infection"	hsa05165
CCND2	Human papillomavirus infection"	hsa05165
CCND3	Human papillomavirus infection"	hsa05165
CDK2	Human papillomavirus infection"	hsa05165
CDKN1B	Human papillomavirus infection"	hsa05165
CHAD	Human papillomavirus infection"	hsa05165
CHD4	Human papillomavirus infection"	hsa05165
CHUK	Human papillomavirus infection"	hsa05165
COL1A1	Human papillomavirus infection"	hsa05165
COL4A1	Human papillomavirus infection"	hsa05165
COL4A2	Human papillomavirus infection"	hsa05165
COL4A3	Human papillomavirus infection"	hsa05165
COL4A4	Human papillomavirus infection"	hsa05165
COL6A1	Human papillomavirus infection"	hsa05165
COL6A2	Human papillomavirus infection"	hsa05165
COL6A3	Human papillomavirus infection"	hsa05165
COL6A5	Human papillomavirus infection"	hsa05165
COL6A6	Human papillomavirus infection"	hsa05165
COL9A1	Human papillomavirus infection"	hsa05165
COL9A2	Human papillomavirus infection"	hsa05165
COL9A3	Human papillomavirus infection"	hsa05165
CRB3	Human papillomavirus infection"	hsa05165
CREB3L1	Human papillomavirus infection"	hsa05165
CREBBP	Human papillomavirus infection"	hsa05165
CSNK1A1L	Human papillomavirus infection"	hsa05165
CTNNB1	Human papillomavirus infection"	hsa05165
DVL2	Human papillomavirus infection"	hsa05165
EGF	Human papillomavirus infection"	hsa05165
EGFR	Human papillomavirus infection"	hsa05165
EP300	Human papillomavirus infection"	hsa05165
FN1	Human papillomavirus infection"	hsa05165
FZD10	Human papillomavirus infection"	hsa05165
FZD2	Human papillomavirus infection"	hsa05165
FZD5	Human papillomavirus infection"	hsa05165
FZD9	Human papillomavirus infection"	hsa05165
GNAS	Human papillomavirus infection"	hsa05165
HES3	Human papillomavirus infection"	hsa05165
HEY2	Human papillomavirus infection"	hsa05165
HEYL	Human papillomavirus infection"	hsa05165
HLA-E	Human papillomavirus infection"	hsa05165
HLA-G	Human papillomavirus infection"	hsa05165
IBSP	Human papillomavirus infection"	hsa05165
IFNA1	Human papillomavirus infection"	hsa05165
IFNA10	Human papillomavirus infection"	hsa05165
IFNA4	Human papillomavirus infection"	hsa05165
IFNAR1	Human papillomavirus infection"	hsa05165
IFNAR2	Human papillomavirus infection"	hsa05165
IFNB1	Human papillomavirus infection"	hsa05165
IKBKE	Human papillomavirus infection"	hsa05165
ISG15	Human papillomavirus infection"	hsa05165
ITGA10	Human papillomavirus infection"	hsa05165
ITGA11	Human papillomavirus infection"	hsa05165
ITGA2	Human papillomavirus infection"	hsa05165
ITGA6	Human papillomavirus infection"	hsa05165
ITGA7	Human papillomavirus infection"	hsa05165
ITGA8	Human papillomavirus infection"	hsa05165
ITGA9	Human papillomavirus infection"	hsa05165
ITGB1	Human papillomavirus infection"	hsa05165
ITGB3	Human papillomavirus infection"	hsa05165
ITGB4	Human papillomavirus infection"	hsa05165
ITGB5	Human papillomavirus infection"	hsa05165
ITGB8	Human papillomavirus infection"	hsa05165
JAG1	Human papillomavirus infection"	hsa05165
JAK1	Human papillomavirus infection"	hsa05165
LAMA1	Human papillomavirus infection"	hsa05165
LAMA2	Human papillomavirus infection"	hsa05165
LAMA3	Human papillomavirus infection"	hsa05165
LAMA4	Human papillomavirus infection"	hsa05165
LAMA5	Human papillomavirus infection"	hsa05165
LAMB1	Human papillomavirus infection"	hsa05165
LAMB3	Human papillomavirus infection"	hsa05165
LAMB4	Human papillomavirus infection"	hsa05165
LAMC1	Human papillomavirus infection"	hsa05165
LAMC3	Human papillomavirus infection"	hsa05165
MAML1	Human papillomavirus infection"	hsa05165
MAML2	Human papillomavirus infection"	hsa05165
MAML3	Human papillomavirus infection"	hsa05165
MTOR	Human papillomavirus infection"	hsa05165
MX2	Human papillomavirus infection"	hsa05165
NHERF1	Human papillomavirus infection"	hsa05165
NOTCH1	Human papillomavirus infection"	hsa05165
NOTCH2	Human papillomavirus infection"	hsa05165
NOTCH3	Human papillomavirus infection"	hsa05165
NOTCH4	Human papillomavirus infection"	hsa05165
PALS1	Human papillomavirus infection"	hsa05165
PATJ	Human papillomavirus infection"	hsa05165
PDGFRB	Human papillomavirus infection"	hsa05165
PIK3CD	Human papillomavirus infection"	hsa05165
PIK3R1	Human papillomavirus infection"	hsa05165
PIK3R2	Human papillomavirus infection"	hsa05165
PPP2R1B	Human papillomavirus infection"	hsa05165
PPP2R2A	Human papillomavirus infection"	hsa05165
PPP2R2B	Human papillomavirus infection"	hsa05165
PPP2R3A	Human papillomavirus infection"	hsa05165
PPP2R5B	Human papillomavirus infection"	hsa05165
PPP2R5C	Human papillomavirus infection"	hsa05165
PRKCZ	Human papillomavirus infection"	hsa05165
PTGS2	Human papillomavirus infection"	hsa05165
PXN	Human papillomavirus infection"	hsa05165
RBPJL	Human papillomavirus infection"	hsa05165
RELN	Human papillomavirus infection"	hsa05165
RFNG	Human papillomavirus infection"	hsa05165
RPS6KB2	Human papillomavirus infection"	hsa05165
SCRIB	Human papillomavirus infection"	hsa05165
SOS2	Human papillomavirus infection"	hsa05165
SPP1	Human papillomavirus infection"	hsa05165
TCF7L2	Human papillomavirus infection"	hsa05165
TERT	Human papillomavirus infection"	hsa05165
THBS1	Human papillomavirus infection"	hsa05165
THBS2	Human papillomavirus infection"	hsa05165
TLR3	Human papillomavirus infection"	hsa05165
TNC	Human papillomavirus infection"	hsa05165
TNFRSF1A	Human papillomavirus infection"	hsa05165
TNN	Human papillomavirus infection"	hsa05165
TNR	Human papillomavirus infection"	hsa05165
TNXB	Human papillomavirus infection"	hsa05165
TP53	Human papillomavirus infection"	hsa05165
TSC2	Human papillomavirus infection"	hsa05165
TUBG2	Human papillomavirus infection"	hsa05165
TYK2	Human papillomavirus infection"	hsa05165
UBR4	Human papillomavirus infection"	hsa05165
VTN	Human papillomavirus infection"	hsa05165
VWF	Human papillomavirus infection"	hsa05165
WNT16	Human papillomavirus infection"	hsa05165
WNT7A	Human papillomavirus infection"	hsa05165
